# Cell-cultured PDMS vascular model to allow placement of implant devices

**DOI:** 10.1101/2025.01.20.634010

**Authors:** Taku Okuno, Kazuyo Ito, Kenichi Funamoto, Daisuke Yoshino

## Abstract

**Background:** A stent maintains normal blood flow by expanding a stenotic artery from the inside. Stents currently in clinical use are mechanically sub-optimized and, therefore, exert excessive mechanical stimuli on the vascular wall. This can lead to arterial inflammation and potentially in-stent restenosis. To optimize the force exerted by a stent on the vascular wall, we should understand, reproduce, and analyze in detail the mechanical field to which the stented vessel is exposed. However, to date, no *in vitro* model has been established that can adequately evaluate the mechanical effects of a stent on the vascular wall and be constructed without relying on a laboratory’s know-how. This study aims to develop a three-dimensional *in vitro* vascular model that allows stent placement and to provide the details of its construction method.

**Methods:** Polydimethylsiloxane (PDMS) was used to mimic the adventitial structure of arteries. Human carotid artery endothelial cells (HCtAECs) were then seeded on the luminal surface and cultured for 24 h to form a confluent monolayer (intima). The constructed model was installed in the flow-exposure culturing system, and hemodynamic stimulation (two types of shear stress (SS); 0.5 Pa and 2.3 Pa) was applied to the HCtAECs inside to reproduce the physiological state of blood vessels. In addition, a self-expanding stent was placed in the model during perfusion culture.

**Results:** We examined the performance of the developed model based on quantitative evaluations of endothelial morphology in response to SS and in-stent endothelialization. Exposure to SS for 24 and 48 h caused endothelial orientation and elongation in the direction of flow, confirming the physiological responses of blood vessels. We were also able to quantitatively evaluate endothelial migration (endothelialization) to the stent.

**Discussion:** Our model can reproduce the mechanical field inside the stented blood vessel, including hemodynamic stimuli. Based on the results obtained, the developed cell-cultured vascular model has sufficient performance to be used not only for quantitative evaluation of in-stent endothelialization but also for optimization of the mechanical fields in the stented vessel.
