## Supplementary Data 1 for "Cell-cultured PDMS vascular model to allow placement of implant devices"

### Sheet: Figure 6
Fig. 6b
	Aspect ratio
			P value	Cohen's d (effect size)	Marks in the figure
	Lower side	Static : 0.5 Pa, 24 h	9.75132e-47	1.87646	***
		Static : 2.3 Pa, 24 h	1.35917e-29	1.38918	***
		Static : 0.5 Pa, 48 h	4.76026e-30	1.3784	***
		Static : 2.3 Pa, 48 h	2.90874e-27	1.28749	***
		0.5 Pa, 24 h : 0.5 Pa, 48 h	0.00111491	0.384741	*
		2.3 Pa, 24 h : 2.3 Pa, 48 h	1	0.0482624
		0.5 Pa, 24 h : 2.3 Pa, 24 h	5.49691e-06	0.50461	***
		0.5 Pa, 48 h : 2.3 Pa, 48 h	1	0.0308376
	Upper side	Static : 0.5 Pa, 24 h	2.87443e-35	1.54413	***
		Static : 2.3 Pa, 24 h	4.08664e-33	1.52387	***
		Static : 0.5 Pa, 48 h	6.11999e-32	1.44211	***
		Static : 2.3 Pa, 48 h	7.13582e-23	1.16723	***
		0.5 Pa, 24 h : 0.5 Pa, 48 h	1	0.0791098
		2.3 Pa, 24 h : 2.3 Pa, 48 h	0.533227	0.183943
		0.5 Pa, 24 h : 2.3 Pa, 24 h	0.966263	0.155494
		0.5 Pa, 48 h : 2.3 Pa, 48 h	0.176602	0.22981
	Statistics method		Welch's t test
	Correction method		Bonferroni
	Number of comparisons		8 for each side
Fig. 6e
	Detachment rate
			P value	Cohen's d (effect size)	Marks in the figure
	Lower side	Static : 0.5 Pa, 24 h	3.72845e-09	1.84071	***
		Static : 2.3 Pa, 24 h	0.000102025	1.11531	**
		Static : 0.5 Pa, 48 h	2.05165e-07	1.55297	***
		Static : 2.3 Pa, 48 h	9.04872e-05	1.09561	***
		0.5 Pa, 24 h : 0.5 Pa, 48 h	0.849493	0.365538
		2.3 Pa, 24 h : 2.3 Pa, 48 h	0.0040384	0.841261	*
		0.5 Pa, 24 h : 2.3 Pa, 24 h	3.60662e-08	1.65481	***
		0.5 Pa, 48 h : 2.3 Pa, 48 h	0.0855179	0.586067
	Upper side	Static : 0.5 Pa, 24 h	2.96433e-06	1.35248	***
		Static : 2.3 Pa, 24 h	0.595208	0.100502
		Static : 0.5 Pa, 48 h	6.56608e-07	1.41951	***
		Static : 2.3 Pa, 48 h	1	0.228624
		0.5 Pa, 24 h : 0.5 Pa, 48 h	0.0426885	0.649738
		2.3 Pa, 24 h : 2.3 Pa, 48 h	1	0.197331
		0.5 Pa, 24 h : 2.3 Pa, 24 h	1.25235e-05	1.25375	***
		0.5 Pa, 48 h : 2.3 Pa, 48 h	3.48569e-06	1.29482	***
	Statistics method		Welch's t test
	Correction method		Bonferroni
	Number of comparisons		8 for each side

### Sheet: Figure 7
Fig. 7e
	Endothelialization rate
			P value	Cohen's d (effect size)	Marks in the figure
	Lateral side	2.3 Pa, 24 h : 2.3 Pa, 48 h	0.000399435	1.42128	**
	Top side	2.3 Pa, 24 h : 2.3 Pa, 48 h	0.0139093	0.958587
	Statistics method		Welch's t test
	Correction method		No correction
	Number of comparisons		1 for each side
